# Strain-specific galactose utilization by commensal *E. coli* mitigates *Salmonella* establishment in the gut

**DOI:** 10.1101/2025.03.03.641131

**Authors:** Christopher Schubert, Jana Näf, Lisa Petukhov, Leanid Laganenka, Yassine Cherrak, Wolf-Dietrich Hardt

**Author notes:** Correspondence (Y.C), (W.-D.H). Co-last authors (Yassine Cherrak, Wolf-Dietrich Hardt).

## Abstract

*Salmonella enterica* serovar Typhimurium (*S*. Tm) is a major cause of gastrointestinal diseases worldwide. To date, options for prevention or curative therapy remain limited. The gut microbiota plays a protective role against enteric diseases, particularly in preventing establishment and proliferation of *S*. Tm. While most research has focused on microbiota-mediated pathogen exclusion during the later, inflammation-dominated stages of infection, little is known about how microbiota members mitigate *S*. Tm early gut colonization. To address this gap, we conducted 24 h *in vivo* competitive experiments using *S*. Tm and different commensal *E. coli* strains. We observed a significant reduction in pathogen load, which was strain-specific and particularly evident with *E. coli* 8178. To investigate the underlying molecular mechanisms, we performed an *in vivo* screen using a rationally designed *S*. Tm library -which includes a wide range of carbohydrate utilization mutants - both in the absence and presence of *E. coli* strains. Our findings revealed that *E. coli* 8178-mediated *S*. Tm competition was driven by the exploitation of galactose during the early stage of infection. Identifying galactose as a key metabolite in pathogen exclusion by gut microbiota members enhances our mechanistic understanding of microbiota-mediated protection and opens new avenues for developing microbiota- and dietary-based strategies to better control intestinal infections.
