## Supplementary Tables for "Strain-specific galactose utilization by commensal *E. coli* mitigates *Salmonella* establishment in the gut"

### Sheet: Table S1
Table S1. Bacterial strains used in this study
REAGENT or RESOURCE	SOURCE	IDENTIFIER	Strain designation in the manuscript text
Escherichia coli 8178	Stecher et al., 2012	T1871	E. coli 8178 / WT
Escherichia coli 8178 ∆mchB	Cherrak et al., 2024a	T1884	E. coli 8178 ∆mchB
Escherichia coli 8178 ∆clbA	Cherrak et al., 2024a	T1882	E. coli 8178 ∆clbA
Escherichia coli 8178 ∆mcmA	Cherrak et al., 2024a	T1879	E. coli 8178 ∆mcmA
Escherichia coli 8178 ∆cdiA	Cherrak et al., 2024a	T1881	E. coli 8178 ∆cdiA
Escherichia coli 8178 ∆tssK	Cherrak et al., 2024a	T2250	E. coli 8178 ∆tssK
Escherichia coli 8178 ∆galK	This study	T4093	E. coli 8178 ∆galK
Escherichia coli Z1331	Wotzka et al., 2018	N/A	E. coli Z1331
Escherichia coli Z1331 galK::KanR	This study	T5647	E. coli Z1331 ∆galK
Salomonella Typhimurium SL1344	Laboratory collection	N/A	S. Tm, SB300
SL1344 ∆invG ∆ssaV	Stecher et al., 2007	N/A	S. Tm avirulent
SB300, WISH2-AmpR	Schubert et al., 2025	T3415	N/A
SB300, WISH113-AmpR	Schubert et al., 2025	T3749	N/A
SB300, WISH115-AmpR	Schubert et al., 2025	T3751	N/A
SB300, WISH182-AmpR	Schubert et al., 2025	T3753	N/A
SB300, WISH194-AmpR	Schubert et al., 2025	T3755	N/A
SB300, WISH205-AmpR	Schubert et al., 2025	T3757	N/A
SB300, WISH206-AmpR	Schubert et al., 2025	T3759	N/A
SB300, WISH207-AmpR	Schubert et al., 2025	T3761	N/A
SB300, ΔdcuABC,WISH26	Schubert et al., 2025	T3671	Control-ΔdcuABC-WISH26; ΔdcuABC
SB300, ΔfrdA, WISH28	Schubert et al., 2025	T3675	Control-ΔfrdA-WISH28; ΔfrdA
SB300, gatD::KanR, WISH3-AmpR	Schubert et al., 2025	T3417	ΔgatD-WISH3
SB300, fucK::KanR, WISH4-AmpR	Schubert et al., 2025	T3419	ΔfucK-WISH4
SB300, murQ::KanR, WISH5-AmpR	Schubert et al., 2025	T3421	ΔmurQ-WISH5
SB300, kdgK::KanR, WISH6-AmpR	Schubert et al., 2025	T3423	ΔkdgK-WISH6
SB300, gntK::KanR, WISH7-AmpR	Schubert et al., 2025	T3425	ΔgntK-WISH7
SB300, glk::KanR, WISH9-AmpR	Schubert et al., 2025	T3429	Δglk-WISH9
SB300, glpA::KanR, WISH10-AmpR	Schubert et al., 2025	T3431	ΔglpA-WISH10
SB300, fruK::KanR, WISH55-AmpR	Schubert et al., 2025	T3433	ΔfruK-WISH10; ΔfruK
SB300, slrD::KanR, WISH12-AmpR	Schubert et al., 2025	T3435	ΔsrlD-WISH12
SB300, idnD::KanR, WISH13-AmpR	Schubert et al., 2025	T3437	ΔidnD-WISH13
SB300, glxK::KanR, WISH102-AmpR	Schubert et al., 2025	T3439	ΔglxK-WISH102
SB300, dgoK::KanR, WISH15-AmpR	Schubert et al., 2025	T3441	ΔdgoK-WISH15
SB300, uxaC::KanR, WISH16-AmpR	Schubert et al., 2025	T3443	ΔuxaC-WISH16
SB300, galK::KanR, WISH17-AmpR	Schubert et al., 2025	T3445	ΔgalK-WISH17; ΔgalK
SB300, pgl::KanR, WISH19-AmpR	Schubert et al., 2025	T3447	Δpgl-WISH19
SB300, rhaB::KanR, WISH60-AmpR	Schubert et al., 2025	T3449	ΔrhaB-WISH60
SB300, malQ::KanR, WISH21-AmpR	Schubert et al., 2025	T3451	ΔmalQ-WISH21
SB300, nagZ::KanR, WISH61-AmpR	Schubert et al., 2025	T3453	ΔnagZ-WISH61
SB300, xylB::KanR, WISH31-AmpR	Schubert et al., 2025	T3455	ΔxylB-WISH31
SB300, manA::KanR, WISH32-AmpR	Schubert et al., 2025	T3457	ΔmanA-WISH32; ΔmanA
SB300, gudD::KanR, WISH33-AmpR	Schubert et al., 2025	T3459	ΔgudD-WISH33
SB300, garK::KanR, WISH34-AmpR	Schubert et al., 2025	T3461	ΔgarK-WISH34
SB300, glpD::KanR, WISH62-AmpR	Schubert et al., 2025	T3463	ΔglpD-WISH62
SB300, araB::KanR, WISH38-AmpR	Schubert et al., 2025	T3465	ΔaraB-WISH38, ΔaraB
SB300, nagB::KanR, WISH63-AmpR	Schubert et al., 2025	T3467	ΔnagB-WISH63
SB300, pfkB::KanR, WISH40-AmpR	Schubert et al., 2025	T3469	ΔpfkB-WISH40
SB300, chbF::KanR, WISH103-AmpR	Schubert et al., 2025	T3471	ΔchbF-WISH103
SB300, nagK::KanR, WISH42-AmpR	Schubert et al., 2025	T3473	ΔnagK-WISH42
SB300, pgm::CamR, WISH46-AmpR	Schubert et al., 2025	T3475	Δpgm-WISH46; Δpgm
SB300, pgi::CamR, WISH47-AmpR	Schubert et al., 2025	T3477	Δpgi-WISH47; Δpgi
SB300, mak::KanR, WISH49-AmpR	Schubert et al., 2025	T3479	Δmak-WISH49
SB300, nanK::CamR, WISH50-AmpR	Schubert et al., 2025	T3481	ΔnanK-WISH50
SB300, pfkA::CamR, WISH51-AmpR	Schubert et al., 2025	T3483	ΔpfkA-WISH51; ΔpfkA
SB300, glpK::CamR, WISH52-AmpR	Schubert et al., 2025	T3485	ΔglpK-WISH52
SB300, treC::CamR, WISH109-AmpR	Schubert et al., 2025	T3669	ΔtreC-WISH109

### Sheet: Table S2
Table S2. Plasmid used in this study
REAGENT or RESOURCE	SOURCE	IDENTIFIER	Used for
pKD4	Datsenko & Wagner 2000	N/A	Gene deletion in E.coli 8178
pSIM5	Diner et al., 2011	N/A	Gene deletion in E.coli strains

### Sheet: Table S3
Table S3. Oligonucleotides used in this study
REAGENT or RESOURCE	SOURCE	IDENTIFIER	Used for
ATG AGT CTG AAA GAA AAA ACA CAA TCT CTG TTT GCC AAC GCA TTT GGC TAC TGT AGG CTG GAG CTG CTT CG	Laboratory collection	N/A	galK deletion_fwd in E. coli 8178
TCA GCA CTG TCC TGC TCC TTG TGA TGG TTT ACA AAC GTA AAA AGT CTC TTT CAT ATG AAT ATC CTC CTT AGT TCC	Laboratory collection	N/A	galK deletion_rev in E. coli 8178
TAACAGTCGGTACGGCTGACCATCGGGTGCCAGTGCGGGAGTTTCGTTCAATTCCGGGGATCCGTCGACC	Laboratory collection	N/A	galK deletion_fwd in E. coli Z1331
CATTTTCGCGAATCCGGAGTGTAAGAAATGAGTCTGAAAGAAAAAACACATGTAGGCTGGAGCTGCTTCG	Laboratory collection	N/A	galK deletion_rev in E. coli Z1331
TCGTCGGCAGCGTCAGATGTGTATAAGAGACAGTATGAGGAGAGTAGGAGGCAATGG	Daniel et al, 2024	WISH_Illumina_fwd	Library prepration: PCR 1 to introduce the Illumina Adapters
GTCTCGTGGGCTCGGAGATGTGTATAAGAGACAGGGTAAGTGGGCGTGTAGATAAAGG	Daniel et al, 2024	WISH_Illumina_rev	Library prepration: PCR 1 to introduce the Illumina Adapters

### Sheet: Table S4
Abbreviations	Full name
Frc6P	fructose 6-phosphate
Frc1,6P	frcutose 1,6-phosphate
DHAP	dihydroxyacetonephosphate
GAP	glyceraldehyde 3-phosphate
MurNAc	N-acetylmuramic acid
GlcNAc	N-acetyl-D-glucosamine
GlcNAc6P	N-acetyl-D-glucosamine 6-phosphate
GlcN	D-glucosamine
Glc6P	glucose 6-phosphate
Xylu5P	Xylulose-5-phosphate
Glc1P	glucose 1-phosphate
Neu5Ac	N-acetylneuraminic acid
KDPG	2-dehydro-3-deoxy-phosphogluconate
2PG	2-phosphoglycerate
